# On the inconsistent treatment of gene-protein-reaction rules in context-specific metabolic models

**DOI:** 10.1101/593277

**Authors:** Miguel Ponce-de-León, Iñigo Apaolaza, Alfonso Valencia, Francisco J. Planes

## Abstract

With the publication of high-quality genome-scale metabolic models for several organisms, the Systems Biology community has developed a number of algorithms for their analysis making use of ever growing –omics data. In particular, the reconstruction of the first genome-scale human metabolic model, Recon1, promoted the development of Context-Specific Model (CS-Model) reconstruction methods. This family of algorithms aims to identify the set of metabolic reactions that are active in a cell in a given condition using omics data, such as gene expression levels. Different CS-Model reconstruction algorithms have their own strengths and weaknesses depending on the problem under study and omics data available. However, after careful inspection, we found that all of these algorithms share common issues in the way GPR rules and gene expression data are treated. The first issue is related with how gapfilling reactions are managed after the reconstruction is conducted. The second issue concerns the molecular context, which is used to build the CS-model but neglected for posterior analyses. To evaluate the effect of these issues, we reconstructed ∼400 CS-Models of cancer cell lines and conducted gene essentiality analysis, using CRISPR–Cas9 essentiality data for validation purposes. Altogether, our results illustrate the importance of correcting the errors introduced during the GPR translation in many of the published metabolic reconstructions.
