## Supplementary Data for "On the inconsistent treatment of gene-protein-reaction rules in context-specific metabolic models"

### Sheet: Cell Lines & GEO Identifiers
Cell Line	GEO Identifier	Cell Line	GEO Identifier	Cell Line	GEO Identifier	Cell Line	GEO Identifier
143B	GSM886836	HCC1806	GSM887044	LS1034	GSM887277	RDES	GSM887527
42MGBA	GSM886839	HCC1937	GSM887045	LS180	GSM887279	RD	GSM887528
5637	GSM886840	HCC1954	GSM887046	LS513	GSM887281	REH	GSM887530
639V	GSM886841	HCC202	GSM887047	LU99	GSM887283	RERFLCAd1	GSM887532
647V	GSM886842	HCC2935	GSM887051	LUDLU1	GSM887284	RERFLCAI	GSM887534
697	GSM886843	HCC366	GSM887053	LXF289	GSM887285	RKN	GSM887540
769P	GSM886844	HCC56	GSM887057	M059K	GSM887286	RKO	GSM887541
786O	GSM886845	HCC827	GSM887060	Malme3M	GSM887288	RMUGS	GSM887545
8305C	GSM886846	HCC95	GSM887061	MCAS	GSM887290	RPMI7951	GSM887547
8MGBA	GSM886848	HDMYZ	GSM887065	MDAMB157	GSM887293	RPMI8226	GSM887548
A2780	GSM886853	HEC151	GSM887068	MDAMB231	GSM887295	RT112/84	GSM887551
A3KAW	GSM886855	HEC1A	GSM887069	MDAMB415	GSM887297	RT112	GSM887552
A549	GSM886858	HEC1B	GSM887070	MDAMB435S	GSM887298	RT4	GSM887553
A673	GSM886859	HEC251	GSM887071	MDAMB436	GSM887299	RVH421	GSM887554
ABC1	GSM886861	HEC50B	GSM887073	MDAMB453	GSM887300	S117	GSM887555
ACCMESO1	GSM886862	HEC59	GSM887074	MDAMB468	GSM887301	SCaBER	GSM887557
AGS	GSM886864	HEC6	GSM887075	MDST8	GSM887303	SCC25	GSM887559
AMO1	GSM886868	HeyA8	GSM887080	MELHO	GSM887308	SCC4	GSM887560
AsPC1	GSM886870	HGC27	GSM887081	MELJUSO	GSM887309	SEM	GSM887563
AU565	GSM886871	HLF	GSM887086	MFE319	GSM887313	SF295	GSM887566
BC3C	GSM886873	Hs 695T	GSM887108	MHHNB11	GSM887319	SH10TC	GSM887567
BFTC905	GSM886879	Hs 729	GSM887111	MIAPaCa2	GSM887320	SIMA	GSM887572
BFTC909	GSM886880	Hs 852.T	GSM887123	MKN45	GSM887324	SJSA1	GSM887574
BHY	GSM886882	Hs 944.T	GSM887132	MKN74	GSM887325	SKBR3	GSM887575
BICR 16	GSM886883	HSC2	GSM887133	MM1S	GSM887328	SKES1	GSM887577
BICR22	GSM886885	HSC3	GSM887134	MOLM13	GSM887329	SKHEP1	GSM887578
BICR 31	GSM886886	HT1080	GSM887136	MOR/CPR	GSM887339	SKMEL24	GSM887583
BICR 56	GSM886887	HT115	GSM887137	MPP89	GSM887341	SKMEL30	GSM887586
BICR 6	GSM886888	HT1197	GSM887138	MSTO211H	GSM887342	SKMES1	GSM887590
BT549	GSM886894	HT1376	GSM887139	MV411	GSM887344	SKMM2	GSM887591
C2BBe1	GSM886897	HT144	GSM887140	NALM6	GSM887347	SKNAS	GSM887592
C32	GSM886898	HT29	GSM887141	NB1	GSM887348	SKNBE(2)	GSM887593
CADOES1	GSM886901	HT55	GSM887142	NB4	GSM887349	SKNDZ	GSM887594
CAKI1	GSM886902	huH1	GSM887146	NCIH1048	GSM887350	SKNFI	GSM887595
Caki2	GSM886903	HuH6	GSM887148	NCIH1299	GSM887355	SKNMC	GSM887596
CAL27	GSM886907	HuH7	GSM887149	NCIH1339	GSM887356	SKOV3	GSM887598
CAL29	GSM886908	HuNS1	GSM887150	NCIH1437	GSM887364	SKUT1	GSM887599
CAL51	GSM886909	HuPT3	GSM887151	NCIH1568	GSM887367	SNGM	GSM887601
CAL78	GSM886912	IGR1	GSM887157	NCIH1573	GSM887368	SNU1076	GSM887603
Calu1	GSM886914	IGR39	GSM887159	NCIH1581	GSM887369	SNU1077	GSM887604
Calu6	GSM886916	IMR32	GSM887162	NCIH1648	GSM887372	SNU1105	GSM887606
CAMA1	GSM886917	IPC298	GSM887163	NCIH1650	GSM887373	SNU1196	GSM887607
Caov3	GSM886918	ISTMES1	GSM887165	NCIH1666	GSM887375	SNU182	GSM887613
CAS1	GSM886922	ISTMES2	GSM887166	NCIH1693	GSM887376	SNU1	GSM887614
CCFSTTG1	GSM886923	JHH1	GSM887169	NCIH1703	GSM887378	SNU201	GSM887615
CCK81	GSM886924	JHH4	GSM887171	NCIH1792	GSM887382	SNU213	GSM887616
CFPAC1	GSM886925	JHH5	GSM887172	NCIH1944	GSM887390	SNU398	GSM887623
ChaGoK1	GSM886927	JHH7	GSM887174	NCIH2023	GSM887395	SNU410	GSM887625
CHP212	GSM886930	JHOC5	GSM887175	NCIH2030	GSM887397	SNU449	GSM887627
CJM	GSM886932	JHOM1	GSM887176	NCIH2052	GSM887398	SNU503	GSM887632
CL40	GSM886936	JHOS2	GSM887178	NCIH2087	GSM887402	SNU761	GSM887639
CMLT1	GSM886939	JHOS4	GSM887179	NCIH2110	GSM887405	SNU840	GSM887640
COLO678	GSM886943	JHUEM1	GSM887180	NCIH2122	GSM887407	SUDHL4	GSM887653
COLO679	GSM886944	JIMT1	GSM887183	NCIH2126	GSM887408	SUIT2	GSM887657
COLO 792	GSM886950	JMSU1	GSM887187	NCIH2170	GSM887410	SUPM2	GSM887660
COLO800	GSM886951	K029AX	GSM887192	NCIH2172	GSM887412	SUPT1	GSM887662
CORL23	GSM886956	KALS1	GSM887194	NCIH2286	GSM887417	SW1463	GSM887668
CORL47	GSM886959	KARPAS299	GSM887195	NCIH2291	GSM887418	SW1573	GSM887669
COV318	GSM886962	KE39	GSM887204	NCIH23	GSM887421	SW403	GSM887673
COV362	GSM886963	KELLY	GSM887206	NCIH2452	GSM887424	SW48	GSM887675
COV434	GSM886964	KiJK	GSM887210	NCIH28	GSM887425	SW579	GSM887676
COV504	GSM886965	KLE	GSM887211	NCIH322	GSM887426	SW620	GSM887677
COV644	GSM886966	KM12	GSM887212	NCIH441	GSM887428	SW837	GSM887679
D283MED	GSM886969	KMBC2	GSM887213	NCIH446	GSM887429	T24	GSM887683
D341 Med	GSM886970	KMM1	GSM887215	NCIH460	GSM887430	T3M4	GSM887684
DANG	GSM886971	KMRC1	GSM887216	NCIH520	GSM887433	T84	GSM887686
Daoy	GSM886972	KMRC20	GSM887217	NCIH526	GSM887436	T98G	GSM887687
DB	GSM886975	KMS11	GSM887220	NCIH716	GSM887443	TCCPAN2	GSM887690
DEL	GSM886976	KMS18	GSM887222	NCIH747	GSM887445	TE1	GSM887695
Detroit562	GSM886977	KMS20	GSM887223	NCIH838	GSM887448	TE4	GSM887697
DKMG	GSM886978	KMS26	GSM887225	NCIN87	GSM887453	TE5	GSM887698
DLD1	GSM886979	KMS27	GSM887226	NH6	GSM887455	TE6	GSM887700
DU4475	GSM886989	KMS34	GSM887228	NOMO1	GSM887458	TE8	GSM887701
EFE184	GSM886997	KNS42	GSM887229	NUGC3	GSM887462	TEN	GSM887703
EFM19	GSM886999	KNS60	GSM887230	OAW28	GSM887464	TF1	GSM887704
EFO21	GSM887000	KNS62	GSM887231	OCIAML2	GSM887468	THP1	GSM887706
EFO27	GSM887001	KNS81	GSM887232	OCIAML3	GSM887469	TOV21G	GSM887711
EJM	GSM887003	KP2	GSM887235	OE33	GSM887476	TUHR10TKB	GSM887715
EM2	GSM887004	KP3	GSM887236	ONS76	GSM887477	TUHR14TKB	GSM887716
EN	GSM887005	KP4	GSM887237	OUMS23	GSM887479	TUHR4TKB	GSM887717
EPLC272H	GSM887007	KPL1	GSM887238	OV7	GSM887482	U2OS	GSM887722
ES2	GSM887008	KPNYN	GSM887241	OV90	GSM887483	U87MG	GSM887723
ESS1	GSM887009	KS1	GSM887242	OVCAR8	GSM887485	U937	GSM887724
F36P	GSM887010	KU1919	GSM887243	OVK18	GSM887486	UACC257	GSM887725
FADU	GSM887011	KYSE140	GSM887247	OVMANA	GSM887488	UACC62	GSM887726
FU97	GSM887013	KYSE180	GSM887249	OVTOKO	GSM887490	UMUC3	GSM887729
G292CloneA141B1	GSM887015	KYSE270	GSM887250	P31FUJ	GSM887492	VMCUB1	GSM887732
GAMG	GSM887020	KYSE30	GSM887251	PANC0203	GSM887494	VMRCRCW	GSM887733
GCIY	GSM887021	KYSE410	GSM887252	PANC0403	GSM887497	WM115	GSM887735
GCT	GSM887022	KYSE450	GSM887253	PATU8988S	GSM887503	WM1799	GSM887736
GI1	GSM887024	KYSE510	GSM887254	PC14	GSM887505	WM2664	GSM887737
GSS	GSM887029	KYSE70	GSM887256	PECAPJ15	GSM887508	WM983B	GSM887740
GSU	GSM887030	L363	GSM887259	PE/CAPJ34 (clone C12)	GSM887509	YAPC	GSM887742
H4	GSM887031	LCLC103H	GSM887264	PE/CAPJ41 (clone D2)	GSM887510	YD15	GSM887744
HARA	GSM887032	Li7	GSM887266	PF382	GSM887513	YD38	GSM887745
HCC1143	GSM887033	LK2	GSM887267	PK1	GSM887515	YD8	GSM887746
HCC1395	GSM887037	LMSU	GSM887268	PK45H	GSM887516	YH13	GSM887747
HCC1419	GSM887038	LN18	GSM887269	PLC/PRF/5	GSM887520	YKG1	GSM887748
HCC1428	GSM887039	LoVo	GSM887274	PSN1	GSM887521	ZR751	GSM887750
HCC15	GSM887043	LP1	GSM887276	RCC10RGB	GSM887524

### Sheet: Recov. In-Silico Ess. Genes
Cell Line	Recovered In-Silico Essential Genes (ENTREZ ID)
143B	1119	1503	2023	2597	3615	5130	5223	5230	5315	56994	6240	6241	8760
42MGBA	1503	226	2597	51251	5130	5223	5230	5315	56994	6240	6241
5637	6240	6241
639V	10390	1119	1503	2597	377677	5130	5223	5230	5315	6240	6241	8760
647V	1040	1119	2023	2597	3615	377677	5130	5230	5315	56994	6240	6241
697	1503	2181	34	3615	377677	5130	56994	6240	6241	8760
769P	1503	27430	3615	4144	5130	6240	6241
786O	1503	27430	3615	4144	5130	55500	6240	6241
8305C	1503	5167	53	6240	6241
8MGBA	10390	1503	5130	6240	6241
A2780	1503	2023	2597	5223	5230	5315	56994	6240	6241	8760	9468
A3KAW	3615	6240	6241
A549	1503	3615	7351	7378
A673	1503	377677	5130	5167	6240	6241
ABC1	1040	1119	2023	2597	34	3615	377677	5130	5230	5315	56994
ACCMESO1	10434	2023	2597	3098	34	3615	377677	5130	5230	5315	56994
AGS	1040	2023	2597	34	5130	5223	5230	5315	56994
AMO1	10390	10434	1119	3615	5130	8760
AsPC1	377677
AU565	1040	1119	1503	2023	2597	5130	5223	5230	5315	56994	6240	6241
BC3C	1040	1119	2023	2597	3098	34	3615	5130	5223	5230	5315	56994
BFTC905	10390	1119	2181	5130	6240	6241
BFTC909	1503	3615	51205	5167	7378
BHY	1503	3098	6240	6241
BICR 16	1503	2023	2180	2597	3098	3615	5223	5230	5315	6240	6241
BICR22	10434	1503	29920	5634	6240	6241
BICR 31	3098	3615	7351
BICR 56	3098	34	5634
BICR 6	1119	1503	377677	5130	6240	6241
BT549	3615	377677	5167	53
C2BBe1	1040	1119	1503	2023	2597	34	3615	5223	5230	5315	56994	6240	6241	9468
C32	34	377677	51251	5130	56994	7378
CADOES1	1119	114112	34	56994	8760	9468
CAKI1	1503	27430	34	3615	4144	5130	55500	7378	978
Caki2	29920	3615	7378
CAL27	10390	1503	29920	3098	5130	6240	6241
CAL29	1119	1503	5130	56994	6240	6241
CAL51	259230	3615	6240	6241
CAL78	1503	3615	5167	53	6240	6241
Calu1	1503	2597	3098	377677	5130	5223	5230	5315	56994	6240	6241
Calu6	1119	1503	2023	226	2597	3098	5130	5167	5223	5230	5315	56994	6240	6241
CAMA1	1040	1119	114112	2023	226	2597	3098	3615	51251	5130	5230	5315	55276	6240	6241
Caov3	1040	1119	1503	5130	56994	6240	6241
CAS1	1503	27430	3098	34	3615	4144	5130	5167	5236	53	55500	6240	6241
CCFSTTG1	1040	1503	3098	3615	5130	56994	6240	6241	7351
CCK81	1040	1503	2023	2597	34	5130	5223	5230	5315	56994	6240	6241
CFPAC1	10390	1040	1119	1503	2023	205	226	2597	29920	3615	5130	5223	5230	5315	6240	6241
ChaGoK1	1119	1503	205	3615	377677	5130	6240	6241	7351
CHP212	1503	377677	6240	6241
CJM	1503	34	6240	6241
CL40
CMLT1	10390	1503	1606	2713	34	5130	6240	6241	8760
COLO678	10390	1040	1119	114112	34	3615	377677	5130
COLO679	1040	1119	1503	34	5130	5167	56994	6240	6241
COLO 792	1119	1503	5230	5315	56994	6240	6241	8760	9468
COLO800	1119	1503	2597	377677	5130	5167	5223	5230	5315	56994	6240	6241
CORL23	1503	377677	5130	6240	6241
CORL47	1503	27430	3615	377677	4144	55500	6240	6241	7351	9468
COV318	1119	114112	1503	377677	5130	6240	6241
COV362	1503	3615	6240	6241
COV434	1119	2023	2597	34	3615	5130	5230	5315	56994	8760
COV504	1503	6240	6241
COV644	1503	27430	34	3615	4144	5130	55500	6240	6241
D283MED	10390	226	2597	3615	5130	5223	5230	5315	8760
D341 Med	23475	27430	3615	377677	4144	51251	5130	55500
DANG	27430	3615	4144	5130	55500	6240	6241
Daoy	10390	1119	1503	3615	5130	6240	6241
DB	10390	1119	2023	226	2597	3098	34	377677	51251	5130	5223	5230	5315	8760
DEL
Detroit562	1040	1119	1503	5130	56994	6240	6241
DKMG	2023	226	2597	271	27430	3098	3615	4144	5130	5167	5230	53	5315	55500	5634	7086
DLD1	1503	34	5634	6240	6241
DU4475	114112	1503	3615	51251	5169	53	6240	6241	7351	873
EFE184	1503	6240	6241
EFM19	1040	1119	114112	2023	2597	3098	5130	5223	5230	5315	56994	6240	6241
EFO21	10390	1119	2023	2597	3615	377677	5130	5223	5230	5315
EFO27	1503	5130	6240	6241
EJM	1119	1503	5130	56994	6240	6241	8760
EM2	10390	2023	226	2597	3099	3615	5130	5223	5230	5315	5336
EN	1119	226	2597	3098	377677	5130	5230	5315	56994	6240	6241
EPLC272H	1503	226	2597	3098	5223	5230	5236	5315	6240	6241
ES2	27430	34	377677	4144	5130	55500	6240	6241
ESS1	1503	2597	3098	3615	5130	5223	5230	5315	56994	6240	6241
F36P	1119	1503	2597	5169	5223	5230	54	56994	6240	6241	9468
FADU
FU97	10434	1119	2023	2597	34	3615	51251	5130	5223	5230	5315	56994	6240	6241
G292CloneA141B1	1119	226	2597	3615	5130	5167	5230	53	5315	56994	6240	6241	8760
GAMG	1503	34	3615	5130	5167	53	56994	6240	6241
GCIY	34	3615
GCT	1503	27430	4144	5130	6240	6241	8877
GI1	1119	114112	1503	2181	271	3098	3615	5130	6240	6241	7086
GSS	1040	1119	34	3615	5130	56994
GSU	1040	1119	3030	3032	5130	56994	6240	6241
H4	1503	27430	3615	4144	5130	5167	53	55500	6240	6241
HARA	1503	34	3615	6240	6241
HCC1143	10390	1503	2597	3098	5130	5223	5230	5315	6240	6241
HCC1395	1503	6240	6241
HCC1419	1040	1119	34	3615	51251	5130	5167	53	56994
HCC1428	1040	1119	2023	226	2597	3098	34	3615	5130	5223	5230	5315	56994	57678
HCC15	1503	3098	34	6240	6241
HCC1806	3098	34	377677	56474	6240	6241
HCC1937	10390	1040	1119	1503	2023	2597	3098	5130	5223	5230	5315	6240	6241
HCC1954	3098	7351
HCC202	1040	1119	5130	56994	6240	6241
HCC2935	56474	6240	6241
HCC366	1040	1119	1503	2023	2181	2597	3098	34	3615	377677	5130	5223	5230	5315	56994	6240	6241
HCC56	10434	114112	27430	4144	5130	5169	55500	6240	6241
HCC827	1503	377677	6240	6241
HCC95	1040	1119	2023	2181	2597	3098	3615	377677	5130	5230	5315	56994
HDMYZ	34
HEC151	2023	2597	34	3615	5223	5230	5315
HEC1A	1040	1119	2597	34	3615	5130	5223	5230	5315	56994	6240	6241
HEC1B	1040	1119	1503	226	2597	3615	5130	5223	5230	5315	56994	6240	6241
HEC251	10390	1040	1119	1503	2023	226	2597	34	5130	5223	5230	5315	6240	6241
HEC50B	10390	1119	1503	2597	3615	5130	6240	6241	8760
HEC59	10390	1040	1119	34	3615	5130
HEC6	10434	3615	377677
HeyA8
HGC27	1119	1503	56994	6240	6241	9468
HLF	1503	34	3615	377677	6240	6241
Hs 695T	1120	3098	3615	5130	5167	7351
Hs 729	1119	1503	3615	5130	5167	53	6240	6241
Hs 852.T	1119	2597	34	377677	5223	5230	5315	56994	8760	9468
Hs 944.T	1503	2597	3098	377677	5130	5167	5223	5230	5315	56994	6240	6241	7351
HSC2	114112	1503	29920	6240	6241
HSC3	1503	6240	6241
HT1080	1503	2181	3615	377677	51251	5167	53	7378
HT115	1040	1119	1503	3615	5130	56994	6240	6241
HT1197	3615	377677	7351
HT1376	1503	29920	6240	6241
HT144	2597	3615	377677	5130	5223	5230	5315	56994
HT29	1040	1119	1503	2023	2597	3098	3615	5130	5223	5230	5315	56994	6240	6241
HT55	1040	1119	1503	2023	2597	34	3615	5223	5230	5315	56994	6240	6241	9468
huH1	1119	1503	2023	226	2597	5130	5223	5230	5315	56994	6240	6241	8760
HuH6	1040	1119	1503	2597	34	3615	5230	5315	56994	6240	6241	9468
HuH7	1119	34	5130	56994	6240	6241
HuNS1	114112	1503	2597	3099	3615	377677	5223	5230	5315	6240	6241
HuPT3	1503	2023	2597	5223	5230	5315	6240	6241
IGR1	1119	1503	226	34	3615	5167	5230	5315	54	56994	6240	6241	9468
IGR39	1503	34	3615	377677	5130	56994	6240	6241	8760
IMR32	1503	2181	2597	3615	377677	5223	5230	5315	56994	6240	6241	9468
IPC298	1119	1503	2597	3615	5130	5223	5230	5315	56994	6240	6241
ISTMES1	1503	3099	3615	377677	5130	6240	6241	7086
ISTMES2	1503	377677	6240	6241
JHH1	1503	377677	5130	5167	53	6240	6241
JHH4	114112	1503	27430	34	4144	5130	55500	6240	6241
JHH5	1040	1119	5130	5167	56994	6240	6241
JHH7	1119	2023	2597	3099	34	3615	5130	5167	5223	5230	53	5315	56994	6240	6241	8613
JHOC5	34	3615	6240	6241
JHOM1	1119	1503	2597	5130	5223	5230	5315	56994	6240	6241
JHOS2	1040	2023	226	2597	3098	3615	51205	5130	5167	5230	5315	56994	6240	6241
JHOS4	377677	6240	6241
JHUEM1	34	3615
JIMT1	1503	377677	7378
JMSU1	1503	377677	6240	6241
K029AX	1119	1503	3098	34	56994	6240	6241	9468
KALS1	1503	2181	3098	34	3615	5167	53	6240	6241
KARPAS299	10390	3615	5130	7351
KE39	1040	1119	3615	5130	56994	6240	6241
KELLY	10390	10434	1119	1503	34	3615	51251	6240	6241	8760	9468
KiJK	3615
KLE	1503	166929	3615	6240	6241	7351
KM12	1503	338	6240	6241
KMBC2	1040	1119	1503	2023	226	2597	3098	5130	5213	5230	5315	56994	6240	6241
KMM1	1119	1503	3615	5130	6240	6241
KMRC1	34	3615
KMRC20	1040	1503	226	2597	271	29920	3615	5130	5223	5230	5315	56994	6240	6241	7086
KMS11	1040	1119	1503	2023	2597	3615	5130	5223	5230	5315	56994	6240	6241	8611
KMS18	10390	1119	2597	3615	5130	5223	5230	5315
KMS20	10434	1503	3615	5130	6240	6241
KMS26	1119	1503	3615	5130	6240	6241
KMS27	1503	377677	6240	6241
KMS34	1119	1503	3615	5130	6240	6241
KNS42	1040	1119	1503	2597	3098	3615	5130	5230	5315	56994	6240	6241
KNS60	1503	34	3615	5167	53	6240	6241
KNS62	1503	6240	6241
KNS81	1040	2023	226	2597	3098	3615	377677	5130	5167	5230	53	5315	56994
KP2	10390	1040	1119	1503	2597	34	377677	5130	5230	5315	6240	6241
KP3	2023	226	2597	34	3615	5223	5230	5315	6240	6241	7086	80201
KP4	34	6240	6241
KPL1	1119	114112	5130	5167	53
KPNYN	27430	3615	377677	4144	55500	6240	6241	9468
KS1	2023	2597	34	5130	5223	5230	5315	56994
KU1919	10390	1040	1119	2597	3615	5130	5223	5230	5315
KYSE140	1503	29920	3098	51251	6240	6241
KYSE180	1040	1119	1503	377677	5130	56994	6240	6241
KYSE270	10390	1040	1119	1503	2597	3098	3615	5130	5223	5230	5315	6240	6241
KYSE30	34	3615	5634
KYSE410	1040	1503	2023	2597	3098	5130	5223	5230	5315	56994	6240	6241
KYSE450	1503	2023	2597	27430	4144	5130	5223	5230	5315	55500	6240	6241
KYSE510	1503	3615	6240	6241
KYSE70	1040	1119	1503	29920	3098	3615	51251	5236	56994	6240	6241	9468
L363	10390	34	5130	8526	8760
LCLC103H	34	3615	5167	53
Li7	1119	2597	338	34	3615	5130	5223	5230	5315	56994
LK2	3615	5130	6240	6241
LMSU	1503	226	2597	34	3615	5130	5167	5223	5230	53	5315	56994	6240	6241
LN18	1503	2597	5223	5230	5315	6240	6241
LoVo	1040	1503	34	3615	5130	56994	6240	6241
LP1	34	3615	5130
LS1034	114112	6240	6241
LS180	1040	1119	5130	56994	6240	6241
LS513	114112	3615	5634	7351
LU99	34	3615
LUDLU1	1040	1119	1503	2023	2597	3615	5130	5223	5230	5315	56994	6240	6241
LXF289	1503	34	3615	5130	56994	6240	6241
M059K	1503	5130	5167	53	56994	6240	6241	8760
Malme3M	1119	34	5130	56994
MCAS	10390	1040	1119	1503	2023	226	2597	34	377677	5130	5223	5230	5315	6240	6241
MDAMB157	1119	1503	2023	226	2597	3098	34	3615	377677	5130	5223	5230	5315	6240	6241	7086
MDAMB231	1119	1503	2597	3098	3615	377677	5130	5167	5223	5230	53	5315	56994	6240	6241	7351
MDAMB415	1040	1119	114112	1503	2023	226	2597	3098	34	3615	51251	5130	5167	53	5315	56994	6240	6241
MDAMB435S	34	377677	7378
MDAMB436	1503	6240	6241
MDAMB453	1040	1503	3615	5130	56994	6240	6241
MDAMB468	1503	3615	377677	5130	6240	6241
MDST8	27430	34	3615	377677	4144	5130	55500	7378
MELHO	1119	1503	34	5130	56994	6240	6241	7086
MELJUSO	1119	2597	34	3615	377677	5130	5230	5315	56994
MFE319	1503	3098	3615	377677	51251	6240	6241	873
MHHNB11	10434	114112	1503	377677	6240	6241	8760	9468
MIAPaCa2	226	2597	3098	34	3615	377677	5130	5223	5230	5315	56994	6240	6241	8760
MKN45	1040	1119	2023	2597	3615	5130	5223	5230	5315	56994	6240	6241
MKN74	10390	1040	2023	2597	34	5130	5223	5230	5315
MM1S	1040	1119	1503	3615	5130	56994	6240	6241
MOLM13	10390	3615	5130
MOR/CPR	1503	3615	6240	6241	7351
MPP89	34	3615	6240	6241
MSTO211H	27430	34	3615	4144	5130	55500
MV411	10390	3615	377677	5130	8760
NALM6	10434	1119	114112	1503	34	3615	377677	5130	5631	56994	6240	6241	8760
NB1	1119	3615	56994	6240	6241	7351	8760	9468
NB4	1119	3615	5130	56994
NCIH1048	1040	1119	2597	3098	34	3615	377677	5230	5315	56994	6240	6241	9468
NCIH1299	7351
NCIH1339	1503	3615	5167	6240	6241
NCIH1437	1119	2023	2597	5130	5223	5230	5315	56994	5831	6240	6241
NCIH1568	1040	1119	1503	2181	3615	5130	56994	6240	6241	7351
NCIH1573	1503	2181	259230	5831	6240	6241
NCIH1581	1119	34	51251	5130	56994
NCIH1648	10390	1040	1503	2023	2597	3098	5130	5223	5230	5315	6240	6241
NCIH1650	1040	1119	1503	2023	2597	5130	5223	5230	5315	56994	6240	6241	7351
NCIH1666	114112	1503	7378
NCIH1693	1119	1503	2023	2597	3615	377677	5130	5230	5315	56994	6240	6241	7351
NCIH1703	3615	7351
NCIH1792	1040	2023	2597	5130	5223	5230	5315	56994	6240	6241
NCIH1944	34	3615
NCIH2023	1119	1503	2023	2597	34	3615	5130	5223	5230	5315	56994	6240	6241
NCIH2030	1503	34	6240	6241
NCIH2052	1119	34	5130	56994	8760
NCIH2087	1503	6240	6241
NCIH2110	1503	2181	34	3615	6240	6241
NCIH2122	34	6240	6241
NCIH2126	1503	377677	51205	5130	5167	6240	6241	7351
NCIH2170	34	3615	377677	6240	6241
NCIH2172	1119	1503	3615	5130	56994
NCIH2286	1503	2597	3098	3615	377677	5130	5223	5230	5315	56994	6240	6241	8760
NCIH2291	1503	3615	6240	6241	7351
NCIH23	1503	3615	5167	53	6240	6241
NCIH2452	10434	1503	2181	2597	3098	3615	377677	5130	5223	5230	5315	56994	6240	6241
NCIH28	10434	1503	27430	3615	4144	5130	55500	6240	6241
NCIH322	1040	1119	1503	34	5130	56994	6240	6241
NCIH441	10390	1040	1119	1503	377677	5130	6240	6241	7351
NCIH446	1119	1503	2597	3098	377677	5130	5223	5230	5315	56994	6240	6241	8760
NCIH460	1503	34	3615	6240	6241
NCIH520	1040	3615	5130	56994	6240	6241
NCIH526	1040	1119	34	3615	377677	56994	9468
NCIH716	34	3615	377677	6240	6241
NCIH747	1503	3615	6240	6241
NCIH838	1119	1503	2023	2597	5130	5223	5230	5315	6240	6241
NCIN87	10390	1040	1119	1503	3615	5130	6240	6241
NH6	114112	1503	27430	34	3615	377677	4144	55500	6240	6241	9468
NOMO1	10390	1119	3615	5130	6240	6241
NUGC3	2181	3615	6240	6241
OAW28	1040	1119	1503	34	377677	5130	56994	6240	6241
OCIAML2	10390	1119	5130	5336
OCIAML3	10390	114112	5130	7351
OE33	10390	1040	1119	2023	2597	34	3615	5130	5223	5230	5315	7378	978
ONS76	114112	1503	2023	226	2597	3098	3615	5167	5223	5230	5236	5315	6240	6241
OUMS23	10390	1040	1119	1503	205	23475	5130	6240	6241
OV7	1503	2023	2597	3615	377677	5130	5223	5230	5315	56994	6240	6241	8760
OV90	34	3615	5167	53	6240	6241
OVCAR8	1503	3615	377677	6240	6241
OVK18	1040	34	5130	56994	6240	6241
OVMANA	10390	1040	1503	5130	7378
OVTOKO	5130	5831	7378
P31FUJ	1119	1503	56994	6240	6241	9468
PANC0203	10390	1040	1119	1503	5130	6240	6241
PANC0403	1503	3615	6240	6241	7351
PATU8988S	1119	114112	1503	2023	2597	5130	5223	5230	5315	56994	6240	6241	7351
PC14	1503	3615	6240	6241
PECAPJ15	1119	1503	2023	2181	2597	3098	3615	5130	5223	5230	5315	56994	6240	6241
PE/CAPJ34 (clone C12)	10390	1119	1503	5130	6240	6241
PE/CAPJ41 (clone D2)	1503	2181	34	6240	6241
PF382	10390	10434	1503	377677	6240	6241	8760	9468
PK1	1503	6240	6241
PK45H	1119	1503	2023	2597	3098	34	3615	377677	5130	5223	5230	5315	56994	6240	6241
PLC/PRF/5	34	3615	6240	6241
PSN1	1119	1503	2597	34	3615	377677	5130	5223	5230	5315	56994	6240	6241	8760
RCC10RGB	10434	2181	226	2597	271	27430	3098	3615	4144	5130	5230	5315	7086	7351
RDES	10390	1040	1119	1503	226	2597	34	3615	377677	5130	5169	5223	5230	53	5315	6240	6241
RD	1503	27430	3615	4144	55500	6240	6241	7351	9468
REH	10434	1503	27430	4144	5130	55500	6240	6241
RERFLCAd1	1503	6240	6241
RERFLCAI	1119	1503	2023	2597	3098	3615	5130	5223	5230	5315	56994	6240	6241
RKN	1503	27430	4144	5130	55500	6240	6241
RKO	34	3615
RMUGS	1040	1503	377677	5130	56994	6240	6241	7351
RPMI7951	1503	2023	2181	2597	5130	5167	5223	5230	53	5315	56994	6240	6241	7351	8760
RPMI8226	1119	5130	79071
RT112/84	10390	1040	1119	1503	2023	2597	34	377677	5130	5230	5315	6240	6241
RT112	1119	1503	377677	5130	6240	6241
RT4	1040	1119	114112	1503	34	5130	56994	6240	6241
RVH421	1119	5130	56994	7378
S117	1503	27430	34	4144	5130	5167	53	6240	6241	8877
SCaBER	1503	3098	6240	6241
SCC25	114112	1503	2181	3098	6240	6241
SCC4	1503	6240	6241
SEM	1119	1503	34	5130	56994	6240	6241
SF295	1503	2181	27430	3615	377677	4144	5130	55500	6240	6241
SH10TC	1503	3615	6240	6241
SIMA	10434	27430	34	377677	4144	55500	6240	6241	9468
SJSA1	1503	34	3615	377677	5167	53	6240	6241
SKBR3	1040	1119	1503	5130	56994	6240	6241
SKES1	1503	377677	5130	5169	53	6240	6241
SKHEP1	2181	34	3615	377677
SKMEL24	2597	3098	34	377677	5130	5230	5315	56994	7378
SKMEL30	1119	1503	34	5130	5223	5230	5315	56994	6240	6241	8760
SKMES1	114112	1503	27430	3098	4144	5130	55500	6240	6241
SKMM2	10390	1040	1119	1503	226	2597	3099	3615	5130	5230	5315	6240	6241	8611
SKNAS	1503	27430	377677	4144	5130	55500	6240	6241
SKNBE(2)	1040	10434	3615	56994	6240	6241	9468
SKNDZ	10434	1119	3615	56994	6240	6241	8760	9468
SKNFI	1503	27430	34	4144	5130	55500	6240	6241
SKNMC	1503	27430	3099	377677	4144	5130	55500	6240	6241	7086
SKOV3	1040	1503	2023	2597	34	3615	5130	5223	5230	5315	56994	6240	6241
SKUT1	10434	1119	1503	2597	3615	5130	5223	5230	5315	56994	6240	6241	8760
SNGM	51292
SNU1076	1503	6240	6241
SNU1077	1503	3615	377677	5130	5831	6240	6241
SNU1105	1503	271	27430	34	3615	4144	5130	5167	53	6240	6241	7086	8877
SNU1196	10390	1040	1119	1503	3615	5130	6240	6241
SNU182	3615	377677	6240	6241
SNU1	34	3615	377677
SNU201	1503	226	2597	271	3098	3615	5130	5167	5223	5230	53	5315	56994	6240	6241	7086	8760
SNU213	10390	1503	2023	2597	34	5130	5230	5315	6240	6241
SNU398	34	3615	377677	51251
SNU410	27430	34	377677	4144	5130	55500
SNU449	259230	34	3615	377677	6240	6241
SNU503	1119	1503	29920	5130	56994	6240	6241
SNU761	1119	226	2597	34	5167	5223	5230	53	5315	56994	7378	80201	9468	978
SNU840	10390	1040	1119	3615	377677	5130	7378	978
SUDHL4	10390	1119	377677	5130	8760
SUIT2	1119	2023	2597	3098	34	3615	5130	5223	5230	5315	56994
SUPM2	3615	7351
SUPT1	10390	1119	1503	226	2597	2713	377677	5130	5223	5230	5315	6240	6241	8760
SW1463	1040	1119	1503	338	5130	56994	6240	6241	7351
SW1573	3615
SW403	1040	1119	114112	34	3615	5130	56994	6240	6241
SW48	377677
SW579	1503	2023	2597	3098	5130	5230	5315	56994	6240	6241	8760
SW620	1119	3615	51251	5130	56994	8760
SW837	1040	1119	1503	2023	2597	3615	5130	5223	5230	5315	56994	6240	6241
T24	1503	377677	5130	56994	6240	6241	8760
T3M4	1503	2023	2597	3098	3615	5223	5230	5315	6240	6241
T84	1040	1119	1503	34	3615	5130	56994	6240	6241
T98G	1503	2023	226	2597	27430	3615	4144	51251	5130	5230	5236	5315	55500	6240	6241
TCCPAN2	1119	2023	226	2597	3615	5130	5223	5230	5315	56994
TE1	10390	1040	1119	1503	2023	2597	3098	5130	5223	5230	5315	6240	6241
TE4	1040	1119	1375	1503	2597	34	3615	5223	5230	5315	6240	6241	6319	641371	84803	85465
TE5	10390	1040	1119	26090	34	377677	5130	56474	7378
TE6	1503	2181	377677	51251	7378
TE8	10390	1119	1503	2181	3098	5130	5236	6240	6241
TEN	1119	1503	5130	56994	6240	6241
TF1	1119	1503	56994	6240	6241
THP1	10390	1119	1503	3615	5130	6240	6241
TOV21G	27430	4144	5130	7378
TUHR10TKB	1040	3615	5130	5169	53	56994
TUHR14TKB	3098	3615	51251
TUHR4TKB	2181	27430	3615	4144	5130	5169	53
U2OS	1503	3615	377677	51251	7351	7378
U87MG	3615	5167
U937	1119	114112	1503	2023	2597	3615	377677	5223	5230	5315	5336	56994	6240	6241	9468
UACC257	1119	1503	5130	56994	6240	6241
UACC62	3615	5130	56994
UMUC3	10434	1119	1503	2597	3099	34	3615	5130	5223	5230	5315	56994	6240	6241	8760
VMCUB1	10390	1040	1119	1503	3098	3615	377677	5130	6240	6241
VMRCRCW	1503	27430	3615	4144	5130	5169	53	55500	6240	6241
WM115	2023	226	2597	271	27430	377677	4144	5130	5230	5315	55500	7086
WM1799	1119	1503	3615	5130	5223	5230	5315	56994	7378
WM2664	1119	1503	5130	56994	6240	6241	8760
WM983B	1119	2597	34	3615	377677	5230	5315	56994	8760	9468
YAPC	10390	1040	1119	1503	2023	2597	3615	5130	5223	5230	5315	6240	6241
YD15	1503	34	377677	6240	6241
YD38	1503	6240	6241
YD8	3098	34	377677	6240	6241	7086
YH13	1503	5130	5167	53	56994	6240	6241
YKG1	114112	2597	3098	34	3615	5130	5230	5315	56994	7378	8760
ZR751	1040	1119	2597	29920	3615	5130	5223	5230	5315	56474	56994	6240	6241

### Sheet: Recov. In-Silico Non-Ess. Genes
Cell Line	Recovered In-Silico Non-Essential Genes (ENTREZ ID)
143B	26289	9057
42MGBA	9057
5637	10423	1622	293	6576	8802	9057
639V	1622	293	8802	9057
647V	1622	293	4860	8802
697
769P	10423	26289	8879
786O	10423	81490
8305C	10423
8MGBA	1622	293	6576	8802
A2780	1622	293	6576	8802
A3KAW	10423	9057
A549	10423	1716	293	2987	6240	6241
A673	10423	129607	293	9057
ABC1	129607	1622	2987	50484	6240	6241	8802
ACCMESO1	4860	50484	9057
AGS	8443	9057
AMO1	293	3157	39	549	56922	64087
AsPC1	10423
AU565	293
BC3C	9057
BFTC905
BFTC909	5337	9057
BHY	10423	5337
BICR 16	10423
BICR22
BICR 31
BICR 56
BICR 6	293
BT549	10423	125965	1346	2821	4512	4513	4514	84701	9167
C2BBe1	1622	338	8802
C32	9057
CADOES1
CAKI1	1622	293	5337	6576	8443	8802	9057
Caki2	10423	26289	6240	6241	9057
CAL27
CAL29
CAL51	10423	9057
CAL78	10423	9057
Calu1	9057
Calu6	26289
CAMA1	1622	8802
Caov3
CAS1	10423	9057
CCFSTTG1	125965	1346	26289	4512	4513	4514	84701	9057	9167
CCK81	9057
CFPAC1
ChaGoK1	10423	9057
CHP212	10423	1622	26289	3156	6566	6576	8802	9057
CJM	10423	9057
CL40	10423	1622	6576	8802	9057
CMLT1
COLO678	9057
COLO679	8802	9057
COLO 792	9057
COLO800	9057
CORL23	10423	9057
CORL47	10423
COV318	10423	129607	1622	293	338	6576	8802
COV362	10423
COV434	9057
COV504	10423
COV644	10423	81490
D283MED	293	8833
D341 Med	10423	4830	4831	50484	9057
DANG	10423	81490	9057
Daoy	2821	9057
DB	9057
DEL	5337
Detroit562	1622	293	6576	8802
DKMG	10423	8443	9057
DLD1	10423	1622	293	8802	9057
DU4475	10423	129607	1622	7915	8802
EFE184	10423	129607	293
EFM19	9057
EFO21	4860	50484	6240	6241
EFO27	10423	1622	293	6576	8802
EJM	293	3157	39	50808	549	56922	64087
EM2
EN	1622	293	6576	8802
EPLC272H	10423	9057
ES2	10423	1468	293	9057
ESS1	9057
F36P
FADU	10423	129607	2271	293	9057
FU97	338
G292CloneA141B1	1622	293	6576	8802	9057
GAMG	293
GCIY	1622	293	5337	6576	8802
GCT	5337	9057
GI1	10423	26289	9057
GSS	129607	293	4830	4831	4860	50484	51727	9057
GSU
H4	5337
HARA	10423	9057
HCC1143	293	8801	8802	8803
HCC1395	10423
HCC1419	9057
HCC1428
HCC15	10423	9057
HCC1806	1622	293	6576	8801	8802
HCC1937
HCC1954	10423	50484
HCC202	1468	9057
HCC2935	10423
HCC366	9057
HCC56	10423	293	9057
HCC827	10423	1622	6576	8802	9057
HCC95	4860	50484	9057
HDMYZ	1622	293	2987	5337	6576	8802	9057
HEC151	10423	293	3157	39	51727	549	56922	64087	9057
HEC1A	129607	293	3157	39	549	56922	64087
HEC1B	3157	39	549	56922	64087	9057
HEC251	9057
HEC50B	1622	26289	293	6576	8802	9057
HEC59
HEC6	10423	1622	6576	8802	9057
HeyA8	10423	293
HGC27	1622	6576	8802
HLF	1622	293	5337	6576	8802	9057
Hs 695T	50484	5337	9057
Hs 729	10423	26289	9057
Hs 852.T	9057
Hs 944.T	1622	6576	8802	9057
HSC2	10423	5337
HSC3	10423	9057
HT1080	10423	9057
HT115	9057
HT1197	10423	9057
HT1376	10423	129607	293	9057
HT144	4860	50484	6240	6241	8833	9057
HT29
HT55	549	56922	64087
huH1	338
HuH6	338	9057
HuH7	293	338
HuNS1	5337	9057
HuPT3	10423	129607	293
IGR1	9057
IGR39	1622	26289	6576	8802	9057
IMR32	9057
IPC298	26289	9057
ISTMES1	129607	1622	293	8802	9057
ISTMES2	10423	1622	293	6576	8802	9057
JHH1	10423	1622	293	338	6576	8802
JHH4	1622	5337	6576	81490	8802
JHH5
JHH7	338
JHOC5	10423	9057
JHOM1	9057
JHOS2	9057
JHOS4	10423	1468
JHUEM1	10423	129607
JIMT1	10423	293	9057
JMSU1	1622	293	5337	6576	8802	9057
K029AX	293	3157	39	549	56922	64087
KALS1	10423	9057
KARPAS299	8443	9057
KE39	1622	6576	8802
KELLY	129607	293	3157	39	549	56922	64087	9057
KiJK	2987	4860	50484	5337	9057
KLE	10423	7915	8802
KM12	10423
KMBC2
KMM1	5337	9057
KMRC1	1716	4860	50484	5337	6240	6241	9057
KMRC20	9057
KMS11	9057
KMS18
KMS20	10423	11001	129607	293	9057
KMS26	10423
KMS27	10423	3156	6566
KMS34	10423	8443	9057
KNS42	26289	9057
KNS60	5337	9057
KNS62	10423	9057
KNS81	4830	4831	50484	9057
KP2	9057
KP3	293	5337
KP4	293	3157	39	5337	549	56922	64087	9057
KPL1	10423
KPNYN	2181	5337	81490	9057
KS1	1622	26289	2821	293	2987	8802	9057
KU1919	4860	50484	9057
KYSE140	10423	5337
KYSE180	9057
KYSE270	293	50808	9057
KYSE30	10423	9057
KYSE410	9057
KYSE450	10423	129607	9057
KYSE510	10423
KYSE70	2821	9057
L363	2987
LCLC103H	10423
Li7	293	4860	50484
LK2	10423
LMSU
LN18	10423
LoVo	9057
LP1	10423	2181	9057
LS1034	9057
LS180
LS513	10423	9057
LU99	10423	293	3157	39	549	56922	64087	8801	8802	8803	9057
LUDLU1
LXF289	9057
M059K	9057
Malme3M	50484	9057
MCAS	9057
MDAMB157	10423	1622	2181	6576	8802	9057
MDAMB231	10901	8443	9057
MDAMB415
MDAMB435S	5337	9057
MDAMB436	5337	9057
MDAMB453	9057
MDAMB468	10423
MDST8	10423	129607
MELHO	1622	6576	8802	9057
MELJUSO	9057
MFE319	10423	9057
MHHNB11
MIAPaCa2	9057
MKN45
MKN74	1716	50484	6240	6241
MM1S	9057
MOLM13	8443
MOR/CPR	10423	293
MPP89	129607	19	2821	293	4860	9057
MSTO211H	1622	293	5337	6576	81490	8802	9057
MV411	9057
NALM6	9057
NB1	129607	293	3157	39	549	56922	64087	9057
NB4	1841	293	9057
NCIH1048	1622	26289	8802
NCIH1299	125965	1346	1622	4512	4513	4514	5337	6576	84701	8802	9057	9167
NCIH1339	10423	9057
NCIH1437	9057
NCIH1568
NCIH1573	129607	50808
NCIH1581	293	9057
NCIH1648
NCIH1650	129607	9057
NCIH1666	10423	6240	6241
NCIH1693	2821	9057
NCIH1703	10423	3157	39	4860	50484	549	56922	64087	9057
NCIH1792	26289	293	9057
NCIH1944	10423	8443
NCIH2023	1622	293	6576	8802	9057
NCIH2030	1622	293	5337	6576	8802	9057
NCIH2052	9057
NCIH2087	10423	1622	293	6576	8802	9057
NCIH2110	10423
NCIH2122	10423	293
NCIH2126
NCIH2170	10423
NCIH2172	9057
NCIH2286	293	9057
NCIH2291	10423	1622	293	50808	6576	8801	8802	9057
NCIH23	293	5337	8801	8802	8803	9057
NCIH2452	9057
NCIH28	10423	26289	3156	6566	9057
NCIH322	9057
NCIH441	125965	1346	4512	4513	4514	84701	9057	9167
NCIH446	1622	26289	293	6576	8802
NCIH460	1622	293	5337	6576	8802	9057
NCIH520	129607	293
NCIH526	1622	6576	8802	8803
NCIH716	1622	5337	6576	8802	9057
NCIH747	10423
NCIH838	3157	338	39	549	56922	64087	9057
NCIN87	293	9057
NH6	129607	2181	26289	293	50808	9057
NOMO1	9057
NUGC3	10423
OAW28	129607	9057
OCIAML2	9057
OCIAML3	129607	9057
OE33	129607
ONS76	10423
OUMS23	9057
OV7	129607	1622	293	6576	8802	9057
OV90	338	9057
OVCAR8	10423	9057
OVK18	1622	6576	8802	9057
OVMANA
OVTOKO	10423	19	26289	6240	6241	9057
P31FUJ	1622	8802	9057
PANC0203
PANC0403	10423
PATU8988S	9057
PC14	10423	9057
PECAPJ15	9057
PE/CAPJ34 (clone C12)	1622	293	6576	8802	9057
PE/CAPJ41 (clone D2)	10423	9057
PF382	3156	6566
PK1	10423	293	9057
PK45H	9057
PLC/PRF/5	1622	293	5337	6576	8802	9057
PSN1	1622	6576	8802	9057
RCC10RGB	10423	9057
RDES	129607	293
RD	10423
REH	10423	129607	293
RERFLCAd1	10423
RERFLCAI	9057
RKN	1622	5337	6576	8802	9057
RKO	10423	4860	50484	51727	9057
RMUGS	9057
RPMI7951	9057
RPMI8226	10423	9057
RT112/84	9057
RT112	10423
RT4
RVH421	6240	6241	9057
S117	10423	9057
SCaBER	10423	9057
SCC25	10423	9057
SCC4	10423
SEM	1622	26289	293	8802
SF295	10423	81490
SH10TC	10423	1622	293	6576	8802	9057
SIMA	10423	26289	9057
SJSA1	10423
SKBR3	9057
SKES1	10423	129607	1622	293	6576	8802
SKHEP1	10423	9057
SKMEL24	9057
SKMEL30	9057
SKMES1	9057
SKMM2	9057
SKNAS	10423	129607	1622	26289	293	6576	8802
SKNBE(2)	26289	9057
SKNDZ	129607	26289	9057
SKNFI	10423
SKNMC	10423	129607	1622	1841	293	6576	8802	8803
SKOV3
SKUT1
SNGM	10423	4860	50484	51727
SNU1076	7498	9057
SNU1077	10423	9057
SNU1105	10423	26289	9057
SNU1196	1622	6576	8802	9057
SNU182	10423	1622	293	8802	9057
SNU1	10423	1622	293	2987	8802	8833
SNU201	9057
SNU213
SNU398	10423	1622	293	6576	8802
SNU410	50484	5337	9057
SNU449	10423	1622	26289	293	50808	8801	8802	9057
SNU503	10423	5337	9057
SNU761	4830	4831	9057
SNU840	1622	293	6576	8802
SUDHL4	1622	2987	6576	8802	9057
SUIT2	9057
SUPM2	338	9057
SUPT1
SW1463	549	56922	64087
SW1573	10423	293	9057
SW403	9057
SW48	10423	1622	293	4860	50484	51727	6240	6241	6576	8802
SW579	129607	9057
SW620	9057
SW837	9057
T24	26289	9057
T3M4	10423
T84	9057
T98G	10423	26289	81490	9057
TCCPAN2
TE1	9057
TE4
TE5	9057
TE6	5337
TE8	9057
TEN	10423	5337	9057
TF1
THP1	1622	6576	8443	8802	9057
TOV21G	10423	1622	26289	6576	8802	9057
TUHR10TKB	338	8801	9057
TUHR14TKB	10423	9057
TUHR4TKB	10423	8833
U2OS	1716	2821	5337	6240	6241	9057
U87MG	4860	50484	5337	9057
U937	9057
UACC257	9057
UACC62	1622	293	2987	4860	50484	6240	6241	6576	8802	9057
UMUC3	1622	293	6576	8802	9057
VMCUB1
VMRCRCW	2181	5337	81490
WM115	5337	9057
WM1799	9057
WM2664	129607	9057
WM983B	1716	50484	6240	6241	9057
YAPC	9057
YD15	10423	9057
YD38	10423	9057
YD8	9057
YH13	8443	9057
YKG1	9057
ZR751	9057
